# Translational efficiency across healthy and tumor tissues is proliferation-related

**DOI:** 10.1101/782227

**Authors:** Xavier Hernandez-Alias, Hannah Benisty, Martin H. Schaefer, Luis Serrano

## Abstract

**Background:** Different tissues express genes with particular codon usage and anticodon tRNA repertoires. However, the codon-anticodon co-adaptation in humans is not completely understood, as well as its effect on tissue-specific protein levels.

**Results:** We first validated the accuracy of small RNA-seq for tRNA quantification across five human cell lines. We then analyzed tRNA expression in more than 8000 tumor samples from TCGA, together with their paired mRNA-seq and proteomics data, to determine the Relative Translation Efficiency. We thereby elucidate that the dynamic adaptation of the tRNA pool is largely related to the proliferative state across tissues, which determines tissue-specific translation efficiency. Furthermore, the aberrant translational efficiency of ProCCA and GlyGGT in cancer, among other codons, which is partly regulated by the tRNA gene copy numbers and their promoter DNA methylation, is associated with poor patient survival.

**Conclusions:** The distribution of tissue-specific tRNA pools over the whole cellular translatome affects the subsequent translational efficiency, which functionally determines a condition-specific expression program in tissues both in healthy and tumor states.
