## Supplementary material for "Translational efficiency across healthy and tumor tissues is proliferation-related": Table S1. Correlation Matrix

	SRR1304304	ERR705692	ERR705691	SRR2060090	Gogakos et al. (2017)	Mattijssen et al. (2017)	Zheng et al. (2015)
SRR1304304	1	0.62	0.61	0.81	0.73	0.62	0.76
ERR705692		1	0.98	0.73	0.7	0.61	0.65
ERR705691			1	0.71	0.69	0.61	0.65
SRR2060090				1	0.76	0.64	0.74
Gogakos et al. (2017)					1	0.76	0.79
Mattijssen et al. (2017)						1	0.72
Zheng et al. (2015)							1
