## Supplementary material for "Translational efficiency across healthy and tumor tissues is proliferation-related": Table S2. Sequencing Quality

### Sheet: coverage
SMALL RNA-SEQ
ID	CELL	TOTAL	MATURE TRNA	COVERAGE
31756_31876_CGATGT	HCT116	12402881	293107	2.36322
31758_31876_TAGCTT	HCT116	12898787	317004	2.45763
31760_31876_AGTCAA	HELA	12334580	260556	2.1124		MEAN
31762_31876_GAGTGG	HEK293	16075017	945370	5.88099		3.15728
31764_31876_CATGGC	HEK293	11209160	667863	5.95819
31766_31876_CCAACA	MDA-MB-231	13037521	250754	1.92333
31768_31876_CTATAC	BJ	16095469	512354	3.18322
31770_31876_TCCCGA	BJ	12991142	507423	3.90592
31757_31876_TGACCA	HCT116	12031477	311844	2.5919
31759_31876_GGCTAC	HELA	13979926	270579	1.93548
31761_31876_GTCCGC	HELA	13682029	286072	2.09086
31763_31876_CAGGCG	HEK293	13981236	841145	6.01624
31765_31876_CATTTT	MDA-MB-231	14711742	298516	2.0291
31767_31876_CTAGCT	MDA-MB-231	13254629	229770	1.73351
31769_31876_TATAAT	BJ	16574928	526612	3.17716
HYDROSEQ
ID	CELL	TOTAL	MATURE TRNA	COVERAGE		MEAN
LA1_31413_CAGATC	HELA	7317560	526566	7.19592		5.91371
LA2_31414_CCGTCC	HELA	6318192	435331	6.89012
LA3_31415_GTTTCG	HELA	7180268	477603	6.6516
T1_31410_CGATGT	HCT116	8203412	468687	5.71332
T2_31411_TGACCA	HCT116	7239604	465465	6.42943
T3_31412_GCCAAT	HCT116	7341496	422523	5.75527
K1_33085_GGCTAC	HEK293	28684524	1764677	6.15202
K2_33086_AGTCAA	HEK293	40124716	1920686	4.78679
K3_33087_GAGTGG	HEK293	27178554	1552522	5.71231
B1_35506_GATCAG	BJ	49886804	2300108	4.61065
B2_35507_TAGCTT	BJ	49103706	2590134	5.27482
BJ1_35508_CGTACG	BJ	45143204	2500071	5.53809
M1_35503_ATCACG	MDA	40931744	2289826	5.59425
M2_35504_TTAGGC	MDA	49889760	2197154	4.40402
M3_35505_ACTTGA	MDA	46862980	3747648	7.99703

### Sheet: CV
	HYDROSEQ					SMALL RNA-SEQ
	HEK	HELA	HCT	MDA	BJ	HEK	HELA	HCT	MDA	BJ
AlaAGC	0.0727286	0.0969109	0.153764	0.884464	0.0809812	0.0504767	0.152836	0.00864773	0.0184983	0.0688741
AlaCGC	0.0382601	0.0465746	0.0387862	0.401381	0.232028	0.0315062	0.0858471	0.197949	0.0349815	0.0347486
AlaGGC	0.214658	0.600496	0.837004	0.118753	0.222105	0.408766	1.73205		1.06083	1.73205
AlaTGC	0.0197522	0.0595166	0.104968	0.130477	0.092427	0.0344407	0.0550682	0.0716153	0.0895574	0.0369811
ArgGCG
ArgACG	0.0877939	0.109445	0.232789	1.0003	0.0470297	0.0230731	0.144206	0.0589441	0.0618443	0.0878383
ArgCCG	0.0954551	0.0278141	0.203017	0.56864	0.120118	0.0381136	0.107945	0.0441153	0.06955	0.132088
ArgCCT	0.225976	0.343529	0.461816	0.507555	0.184713	0.0312701	0.118979	0.023304	0.0657734	0.0932075
ArgTCG	0.0996143	0.150527	0.129225	0.385354	0.0196132	0.0312892	0.154249	0.0743897	0.179801	0.0557905
ArgTCT	0.0729698	0.0213013	0.192629	0.627871	0.105827	0.0529999	0.0788029	0.0307144	0.0446702	0.0856902
AsnATT	0.562021	0.0949215	1.73205	0.574805	0.5134	0.544259	1.73205	0.867271	1.73205	1.73205
AsnGTT	0.250848	0.0297396	0.162604	0.141406	0.0677147	0.0197317	0.0393424	0.0278469	0.107229	0.0484024
AspATC	0.178643	0.259229	1.1811	0.892742	0.0929471	0.287341	0.37748	0.218769	0.465684	1.73205
AspGTC	0.0699035	0.0320031	0.16483	0.870863	0.0602133	0.0388223	0.0467444	0.0464297	0.026839	0.0398483
CysACA	0.244857	0.161005	0.217428	1.23486	0.194546	0.0391501	0.0788208	0.1652	0.218612	0.0595834
CysGCA	0.197918	0.209194	0.144224	0.765343	0.0706703	0.0260974	0.0455131	0.0223607	0.153492	0.0662231
GlnCTG	0.0259506	0.0295609	0.213616	1.24466	0.130967	0.0630542	0.0548111	0.0490121	0.0366242	0.04684
GlnTTG	0.0504805	0.0698191	0.123471	0.178419	0.169359	0.0410106	0.0445637	0.0375973	0.0543123	0.0442194
GluCTC	0.0851861	0.0184632	0.0772731	0.344828	0.0417218	0.0079884	0.0863571	0.0348475	0.0834843	0.0679332
GluTTC	0.0731589	0.0183608	0.0318245	0.172779	0.0192578	0.030156	0.0117762	0.0702189	0.0724262	0.0802301
GlyCCC	0.0945846	0.0158186	0.077234	0.795815	0.152798	0.0263727	0.047731	0.0265011	0.00813451	0.0874962
GlyGCC	0.0207805	0.111211	0.0748194	0.0842595	0.128641	0.0330406	0.0221128	0.0192344	0.0571673	0.0842665
GlyTCC	0.0749271	0.0813832	0.186745	0.426222	0.070154	0.0392768	0.107901	0.0615069	0.150519	0.0473929
GlyACC
HisGTG	0.105569	0.0522664	0.178018	0.649919	0.12407	0.0086512	0.0153875	0.0458567	0.128775	0.0585144
HisATG
IleAAT	0.210893	0.111798	0.212799	0.723789	0.0810449	0.020317	0.173842	0.0560335	0.124375	0.0730564
IleGAT	0.100364	0.10409	0.232074	0.320218	0.0294444	0.0438803	0.0890669	0.112897	0.110607	0.0785792
IleTAT	0.0708654	0.294185	0.495119	0.945631	0.130035	0.021599	0.133528	0.148107	0.0824657	0.0780295
LeuAAG	0.240979	0.0846129	0.117798	0.628562	0.176743	0.129356	0.145789	0.0751735	0.267031	0.0785553
LeuCAA	0.0804501	0.264191	0.152338	0.570245	0.193696	0.0311789	0.251427	0.0304125	0.0480274	0.0768714
LeuCAG	0.40877	0.678538	0.245729	0.682461	0.203948	0.0110694	0.0391375	0.0653575	0.106736	0.0929617
LeuTAA	0.0324277	0.0729006	0.0168944	0.33563	0.0338116	0.0552146	0.0481745	0.00820277	0.10461	0.00676555
LeuTAG	0.0495961	0.0423176	0.140632	0.2817	0.125444	0.0669757	0.053707	0.0694945	0.140582	0.062623
LeuGAG
LysCTT	0.0245818	0.0334675	0.0893365	0.160107	0.0544814	0.00890766	0.0474324	0.0727778	0.035241	0.0146661
LysTTT	0.0884546	0.0540308	0.124956	0.4713	0.03977	0.0171998	0.140224	0.0390794	0.103277	0.048714
MetCAT	0.118651	0.0535626	0.163193	0.112338	0.0628838	0.00801071	0.0273368	0.045551	0.170636	0.111638
PheGAA	0.047418	0.0612333	0.0585618	0.385652	0.0658536	0.0103539	0.0702034	0.020896	0.0609922	0.0506765
PheAAA
ProAGG	0.201121	0.203264	0.124433	0.0214574	0.0288464	0.210047	0.0805108	0.275572	0.336565	0.40372
ProCGG	0.107313	0.0348176	0.0584786	0.491873	0.150386	0.161764	0.269766	0.142546	0.197643	0.108687
ProGGG	0.100313	0.0950573	0.664595	0.291153	0.2811			1.73205
ProTGG	0.154814	0.0663625	0.147198	0.357091	0.00979539	0.0250277	0.0614204	0.0218135	0.144272	0.0719594
SerACT	0.325993	0.3186	0.186029	0.370721	0.141322	0.134381	0.228746	0.37168	0.320026	0.412055
SerAGA	0.384629	0.392628	0.221011	0.113436	0.142257	0.187157	0.543444	0.168815	0.354048	0.628467
SerCGA	0.329832	0.317496	0.353887	0.750196	0.14924	0.102207	0.0481761	0.0634072	0.0718382	0.0577846
SerGCT	0.333449	0.477188	0.200945	0.185017	0.111757	0.135859	0.0233786	0.0893066	0.139973	0.0872798
SerGGA
SerTGA	0.14919	0.0866446	0.242302	0.159436	0.0753049	0.0510106	0.0169732	0.0325223	0.0125378	0.106142
ThrAGT	0.17962	0.164136	0.259667	1.1153	0.082005	0.0259147	0.0422561	0.0904392	0.130977	0.0758309
ThrCGT	0.114505	0.036128	0.258696	1.01007	0.0435181	0.0308532	0.0500106	0.0605506	0.0437916	0.0631971
ThrTGT	0.12161	0.0504135	0.148546	0.10617	0.0485014	0.0196057	0.0568156	0.0410493	0.0665574	0.0123997
ThrGGT
TrpCCA	0.0892259	0.0526864	0.158382	0.984855	0.063773	0.0602977	0.06432	0.0307594	0.118387	0.0905941
TyrATA	0.531375	0.0949215	0.49807	0.631136	0.478971	0.650801	0.987583	0.97462	1.73205	0.866473
TyrGTA	0.133059	0.0311265	0.19144	0.657885	0.092117	0.0421277	0.0591501	0.0667328	0.313832	0.0971946
ValAAC	0.0181215	0.0679657	0.175368	0.331421	0.107799	0.0162281	0.147222	0.0706977	0.106437	0.0824477
ValCAC	0.115558	0.00318282	0.133089	0.581617	0.0974771	0.0200148	0.203567	0.0216158	0.0791219	0.0501063
ValTAC	0.102123	0.0233963	0.0847781	0.212681	0.0660472	0.0113454	0.0520864	0.0518758	0.0506728	0.0448729
ValGAC
SupTCA	0.167951	0.143935	0.239645	0.512551	0.0915054	0.100642	0.0967208	0.0420278	0.209903	0.179296
SupTTA	0.234682	0.140119	0.109278	0.231368	0.117373	0.194952	0.244813	0.121802	0.316696	0.188166
iMetCAT	0.101834	0.0450786	0.270198	0.98013	0.123154	0.0284148	0.0627475	0.0254481	0.0196446	0.0746721
SeCTCA	0.0882073	0.0398874	0.285789	0.847183	0.186185	0.0645599	0.2366	0.128507	0.0926537	0.086506
UndetNNN	0.122294	0.0429468	0.130522	0.371938	0.139997	0.00896287	0.0276118	0.268094	0.0551509	0.0824866

### Sheet: stdev
	HYDROSEQ					SMALL RNA-SEQ
	HEK	HELA	HCT	MDA	BJ	HEK	HELA	HCT	MDA	BJ
AlaAGC	790.234	1293.04	1180.44	5369.19	999.043	1164.53	1682.92	109.685	444.873	691.788
AlaCGC	137.729	15.7816	19.2769	453.261	41.3726	24.2787	28.53	65.2816	45.8424	7.99629
AlaGGC	3.80539	5.95747	5.09158	1.71645	3.9102	0.672122	2.13376	0	4.00495	1.12686
AlaTGC	148.913	252.098	426.268	903.16	362.101	124.738	529.661	396.927	347.334	74.0687
ArgGCG	0	0	0	0	0	0	0	0	0	0
ArgACG	886.763	750.144	524.193	2839.59	387.324	64.6067	241.344	49.0228	101.278	41.91
ArgCCG	256.65	53.9719	216.625	992.105	340.648	222.605	266.557	130.187	182.922	262.997
ArgCCT	1596.66	1633.55	1194.36	1712.95	1115.18	1082.33	3308.13	893.829	1694.78	1311.2
ArgTCG	213.264	296.982	87.5094	533.33	41.8712	55.6411	174.475	55.3483	241.054	32.955
ArgTCT	445.48	78.2839	336.257	1397.77	390.524	335.455	282.638	63.0632	157.02	88.3527
AsnATT	6.16426	0.199018	2.48075	3.56866	1.82735	2.0055	2.0182	1.91333	4.60491	2.1927
AsnGTT	4234.42	277.677	964.4	1486.95	524.567	192.246	634.462	333.519	743.523	161.175
AspATC	4.24742	2.53592	3.64118	22.1841	0.626525	3.86051	2.33573	1.65539	4.86734	1.09635
AspGTC	1857.48	648.447	1865.49	10845.6	1830.48	1529.41	728.423	1033.4	689.059	593.824
CysACA	90.7112	14.8465	4.98813	329.122	10.5467	17.753	6.92775	8.75317	37.2411	0.847059
CysGCA	2492.38	494.385	338.255	3292.26	148.396	954.534	685.823	315.74	3082.77	213.676
GlnCTG	563.991	285.932	993.853	9923.98	1715.49	1780.67	827.729	677.801	1074.22	247.837
GlnTTG	854.911	517.266	1007.2	1957.51	1804.84	391.353	1271.94	660.756	547.255	174.548
GluCTC	18167.8	6147.53	38260	135146	9983.86	1157.9	13460.7	4584.14	22055.9	19242.2
GluTTC	13304.2	2946.75	4761.74	18045.6	3367.06	2562.73	1615.28	5915.27	4968.03	11160.9
GlyCCC	1191.55	190.841	647.305	4094.21	2767.77	710.439	1989.61	668.791	40.2966	1159.85
GlyGCC	623.515	3104.39	3566.05	2233.35	3739.34	3447.28	2249.48	4045.32	2522.89	17425.4
GlyTCC	765.798	773.746	780.74	3804.42	848.464	293.069	1409.54	402.154	1583.86	152.41
GlyACC	0	0	0	0	0	0	0	0	0	0
HisGTG	5381.47	2103.7	3113.43	13099.9	5145.83	566.427	1170.83	1844.27	6483.9	2093.34
HisATG	0	0	0	0	0	0	0	0	0	0
IleAAT	710.545	245.07	188.566	1236.56	245.556	198.474	491.198	336.797	1795.18	219.184
IleGAT	120.369	167.528	145.142	627.407	56.3436	28.7489	82.6155	86.5534	124.013	24.1242
IleTAT	86.4522	246.663	255.398	388.627	177.88	56.9128	132.344	146.25	99.9522	47.5389
LeuAAG	210.866	54.1894	36.2723	327.951	166.785	27.6734	21.8138	12.3987	113.377	3.90933
LeuCAA	691.868	1961.81	925.174	3427.38	1184.67	219.198	1812.47	491.566	586.825	164.785
LeuCAG	1214.33	506.492	75.7308	3204.69	1026.58	73.2947	112.881	227.621	3147.56	216.584
LeuTAA	205.799	566.883	156.744	7023.13	407.484	161.442	222.348	35.2338	521.342	9.54188
LeuTAG	555.932	395.574	859.058	2204.12	1124.03	65.7137	189.992	169.953	186.454	40.806
LeuGAG	0	0	0	0	0	0	0	0	0	0
LysCTT	1708.75	2332.82	4593	12461.3	5168.29	916.985	3604.51	4923.03	3024.26	1886.37
LysTTT	2123.74	828.043	1425.45	8683.27	739.547	683.497	5680.94	935.766	7166.76	2293.57
MetCAT	2048.76	1003.94	1970.59	2488.74	2014.83	356.218	552.915	2672.04	4639.88	765.209
PheGAA	433.258	1134.4	605.933	10423.5	574.35	60.7191	1907.57	247.808	1149.84	156.969
PheAAA	0	0	0	0	0	0	0	0	0	0
ProAGG	113.99	42.2606	23.0801	6.46281	6.24618	71.1001	10.7243	32.2338	25.2762	19.543
ProCGG	65.1373	12.2955	19.2494	206.975	65.5009	105.79	142.387	86.6171	103.506	22.2564
ProGGG	0.764872	0.658084	2.42478	1.1669	0.922955	0	0	1.85141	0	0
ProTGG	3504.56	1266.47	1892.69	5032.84	128.457	210.855	1178.91	239.695	1014.57	276.18
SerACT	672.546	122.605	15.2626	104.413	11.4082	17.2603	27.932	14.8374	12.874	2.12081
SerAGA	846.801	61.62	34.1124	32.9129	20.0371	13.3607	27.256	17.1332	14.638	4.46215
SerCGA	363.557	82.8221	40.415	389.214	172.302	113.875	35.4243	21.3557	35.5044	12.8263
SerGCT	973.666	526.495	131.788	508.276	390.748	643.505	41.4821	170.091	551.297	132.692
SerGGA	3.66103	1.09644	0	0.473612	1.34447	0	2.13376	0	0	0
SerTGA	372.842	179.029	424.852	369.95	233.064	123.296	144.522	178.546	17.7518	122.767
ThrAGT	740.672	385.692	206.603	1036.4	282.368	108.399	42.2646	141.798	250.69	42.8709
ThrCGT	189.427	59.5238	101.608	648.506	84.804	132.234	169.661	101.454	107.727	105.115
ThrTGT	1126.17	278.314	621.312	1118.54	462.634	133.222	532.291	324.977	497.897	28.6943
ThrGGT	0	0	0	0	0	0	0	0	0	0
TrpCCA	355.88	230.826	230.067	2587.1	406.854	103.469	78.934	29.7751	263.652	54.8389
TyrATA	2.07857	0.398037	2.99356	4.77428	1.88306	2.05488	3.69669	3.15803	1.93407	1.11766
TyrGTA	1853.17	420.688	893.246	5063.99	1293.62	2855.36	2472.51	6001.54	13406.3	1074.83
ValAAC	102.6	548.263	659.986	3244.87	935.97	60.9232	912.074	258.664	793.263	515.647
ValCAC	4649.33	97.7978	3286.37	25397	4259.28	182.312	2627.61	213.349	2036.66	1022.73
ValTAC	6693.63	1731.19	4576.46	14900.7	3566.43	153.825	1218.61	807.271	964.05	323.278
ValGAC	0	0	0	0	0	0	0	0	0	0
SupTCA	56.5481	66.1524	80.2192	617.864	47.5006	79.0288	145.564	165.425	576.123	198.218
SupTTA	13.9381	8.01697	4.28056	6.76503	4.26639	17.4657	23.4317	9.67401	19.2494	4.87602
iMetCAT	589.389	270.674	745.777	6218.48	1188.23	237.778	392.173	175.323	157.325	133.841
SeCTCA	1278.49	275.767	382.386	5100.88	2582.61	46.9377	184.866	44.8468	62.168	86.2003
UndetNNN	52.72	17.1115	84.5584	243.282	66.539	1.6667	6.42067	44.5608	17.1259	24.4098
