## Supplementary material for "Translational efficiency across healthy and tumor tissues is proliferation-related": Table S3. TCGA samples

Abbreviation	Cancer Type	Sample Type	CNA	450k DNA Methylation	mRNASeq	miRSeq	Proteomics	Bisulfite sequencing
BLCA	Bladder Urothelial Carcinoma	TP	410	412	408	409	0	6
BLCA	Bladder Urothelial Carcinoma	NT	34	21	19	19	0	1
BRCA	Breast invasive carcinoma	TP	1089	1097	1093	1078	108	5
BRCA	Breast invasive carcinoma	NT	134	124	112	104	0	1
CESC	Cervical squamous cell carcinoma and endocervical adenocarcinoma	TP	295	307	304	307	0	0
CESC	Cervical squamous cell carcinoma and endocervical adenocarcinoma	NT	8	3	3	3	0	0
CHOL	Cholangiocarcinoma	TP	36	36	36	36	0	0
CHOL	Cholangiocarcinoma	NT	15	9	9	9	0	0
COAD	Colon adenocarcinoma	TP	451	457	457	444	64	2
COAD	Colon adenocarcinoma	NT	90	75	41	8	0	1
ESCA	Esophageal carcinoma	TP	184	185	184	184	0	0
ESCA	Esophageal carcinoma	NT	64	16	13	13	0	0
GBM	Glioblastoma multiforme	TP	577	420	153	0	0	6
GBM	Glioblastoma multiforme	NT	26	2	5	5	0	0
HNSC	Head and Neck squamous cell carcinoma	TP	522	528	520	523	0	0
HNSC	Head and Neck squamous cell carcinoma	NT	74	50	44	44	0	0
KICH	Kidney Chromophobe	TP	66	66	66	66	0	0
KICH	Kidney Chromophobe	NT	57	0	25	25	0	0
KIRC	Kidney renal clear cell carcinoma	TP	528	535	533	516	0	0
KIRC	Kidney renal clear cell carcinoma	NT	420	359	72	71	0	0
KIRP	Kidney renal papillary cell carcinoma	TP	289	291	290	291	0	0
KIRP	Kidney renal papillary cell carcinoma	NT	85	50	32	34	0	0
LIHC	Liver hepatocellular carcinoma	TP	370	377	371	372	0	0
LIHC	Liver hepatocellular carcinoma	NT	83	50	50	50	0	0
LUAD	Lung adenocarcinoma	TP	516	578	515	513	0	5
LUAD	Lung adenocarcinoma	NT	176	56	59	46	0	1
LUSC	Lung squamous cell carcinoma	TP	501	503	501	478	0	4
LUSC	Lung squamous cell carcinoma	NT	238	69	51	45	0	1
PAAD	Pancreatic adenocarcinoma	TP	184	184	178	178	0	0
PAAD	Pancreatic adenocarcinoma	NT	37	10	4	4	0	0
PCPG	Pheochromocytoma and Paraganglioma	TP	175	179	179	179	0	0
PCPG	Pheochromocytoma and Paraganglioma	NT	5	3	3	3	0	0
PRAD	Prostate adenocarcinoma	TP	492	498	497	494	0	0
PRAD	Prostate adenocarcinoma	NT	113	50	52	52	0	0
READ	Rectum adenocarcinoma	TP	165	165	166	161	31	2
READ	Rectum adenocarcinoma	NT	17	12	10	3	0	1
SKCM	Skin Cutaneous Melanoma	TP	104	105	103	97	0	0
SKCM	Skin Cutaneous Melanoma	NT	2	2	1	2	0	0
STAD	Stomach adenocarcinoma	TP	442	443	415	436	0	4
STAD	Stomach adenocarcinoma	NT	95	27	35	41	0	1
THCA	Thyroid carcinoma	TP	499	503	501	506	0	0
THCA	Thyroid carcinoma	NT	96	56	59	59	0	0
THYM	Thymoma	TP	123	124	120	124	0	0
THYM	Thymoma	NT	12	2	2	2	0	0
UCEC	Uterine Corpus Endometrial Carcinoma	TP	540	547	545	538	0	5
UCEC	Uterine Corpus Endometrial Carcinoma	NT	49	47	35	33	0	1
Totals			10488	9633	8871	8605	203	47
