## Supplementary material for "Translational efficiency across healthy and tumor tissues is proliferation-related": Table S7. RTE survival analysis

	LeuTTG	CysTGC	ProCCA	ProCCG	HisCAC	IleATC	AsnAAC	LysAAA	ValGTT	ValGTC	ValGTA	AlaGCG	GlyGGT	GlyGGC	GluGAG	LysAAG
BRCA	0.776678192253248	0.564611415210524	0.897545380188618	0.527070614429704	0.769097112308759	0.68089912938903	0.985959914505857	0.647650396185898	0.997492987912208	0.987599692645371	0.872175139244008	0.769097112308759	0.712218008562809	0.9153621495484	NA	NA
PRAD	0.862391529218284	0.53752396420122	0.835044735805469	0.985959914505857	0.981941412857533	0.863962231464681	0.899260474340412	0.776678192253248	0.778327237035517	0.950486229454919	0.751002513392374	0.885796630996936	0.99744606647817	0.87467329584283	0.997492987912208	NA
KICH	0.266729346472689	0.776678192253248	0.647650396185898	0.72570952109721	NA	0.703535775945653	0.872175139244008	0.591661644922978	0.527070614429704	0.756534826139176	0.921923518742157	0.164311779390397	0.0250997851557157	0.266729346472689	0.872175139244008	NA
KIRC	0.00174034033105339	0.815090376036173	0.0219010767399585	0.776678192253248	0.00503902400272931	0.985959914505857	0.0437993046468456	0.00711141919600842	0.786765883295111	0.699650336330122	0.87467329584283	0.0437993046468456	0.987599692645371	0.861249612774946	0.835891718565848	0.786765883295111
KIRP	0.885796630996936	0.527070614429704	0.0394729800864544	0.985959914505857	NA	0.885796630996936	0.186920077162639	0.997492987912208	0.368334122866677	0.301818309188789	0.322171526942573	0.566241505205676	0.124521631469691	0.80048008602086	NA	NA
LUAD	0.0789481387529256	0.776678192253248	0.699650336330122	0.830826320326593	0.573649365525267	0.872175139244008	0.322171526942573	0.885796630996936	0.957404006257252	0.987599692645371	0.997492987912208	0.985959914505857	0.527070614429704	0.134603300893721	NA	NA
LUSC	0.592573331522062	0.68089912938903	0.885796630996936	0.885796630996936	0.776678192253248	0.68089912938903	0.751002513392374	0.770567287011337	0.985959914505857	0.830826320326593	0.990534634619827	0.885796630996936	0.98643748849876	0.979815260215926	NA	NA
HNSC	0.985959914505857	0.776678192253248	0.862391529218284	0.997492987912208	0.699650336330122	0.71277167320049	0.71277167320049	0.812279394081535	0.647650396185898	0.039733842871692	0.134633900185255	0.990534634619827	0.966009116884966	0.776678192253248	0.443744075666274	NA
UCEC	0.776678192253248	0.68089912938903	0.778212676976673	0.881240706786114	0.87467329584283	0.756935270192631	0.703535775945653	0.776678192253248	0.815276791357676	0.885796630996936	0.751002513392374	0.997492987912208	0.699650336330122	0.769097112308759	0.533504770782886	NA
CESC	0.982446461652473	0.776678192253248	0.699125623951551	0.769780525139283	0.885796630996936	0.885796630996936	0.453365155867452	0.699650336330122	0.769780525139283	0.985959914505857	0.885796630996936	0.751002513392374	0.80048008602086	0.786765883295111	0.591661644922978	NA
LIHC	0.53752396420122	0.763778490604162	0.776678192253248	0.566241505205676	0.812279394081535	0.996940619518613	0.769780525139283	0.776678192253248	0.885796630996936	0.778327237035517	0.985959914505857	0.776678192253248	0.266729346472689	0.776678192253248	NA	NA
CHOL	0.637820143703188	0.985959914505857	0.997492987912208	0.266729346472689	0.985959914505857	0.885796630996936	0.786765883295111	0.885796630996936	0.699125623951551	0.751002513392374	0.480377881997424	0.830826320326593	0.776678192253248	0.786765883295111	0.997492987912208	NA
THCA	0.533504770782886	0.985959914505857	0.183754094628939	0.533504770782886	0.985959914505857	0.985959914505857	0.266729346472689	0.53417531714438	0.950486229454919	0.985959914505857	0.341537711379937	0.368334122866677	0.985959914505857	0.041937241736928	0.997492987912208	NA
COAD	0.862391529218284	0.591661644922978	0.533504770782886	0.577057949306358	0.985959914505857	0.776678192253248	0.98643748849876	0.341537711379937	0.812279394081535	0.985959914505857	0.885796630996936	0.808726272101388	0.872175139244008	0.98643748849876	0.266729346472689	NA
READ	0.885796630996936	0.997492987912208	0.0601059447758662	0.950486229454919	0.87467329584283	0.985959914505857	0.573649365525267	0.990534634619827	0.811304091063438	0.776678192253248	0.85779837095939	0.9859309958277	0.974092327089521	0.985959914505857	NA	NA
ESCA	0.985959914505857	0.662750384393327	0.812279394081535	0.164311779390397	0.985959914505857	0.885796630996936	0.776678192253248	0.974092327089521	0.776678192253248	0.885796630996936	0.885796630996936	0.902321665967714	0.985959914505857	0.647650396185898	0.756935270192631	NA
STAD	0.527070614429704	0.812279394081535	0.850952887110902	0.751002513392374	0.979815260215926	0.985959914505857	0.987599692645371	0.927203176861548	0.778212676976673	0.862391529218284	0.984332208130624	0.527070614429704	0.344269005817007	0.776678192253248	NA	NA
BLCA	0.885796630996936	0.647650396185898	0.776678192253248	0.327724234373232	0.990534634619827	0.885796630996936	0.997492987912208	0.776678192253248	0.985959914505857	0.624557174380462	0.443744075666274	0.0112855127972322	0.22662991115508	0.778212676976673	NA	NA
PAAD	0.776678192253248	0.985959914505857	0.68089912938903	0.776678192253248	0.725698191027583	0.987599692645371	0.647256860229407	0.776678192253248	0.751002513392374	0.985959914505857	0.885796630996936	0.591661644922978	0.769097112308759	0.551340069016551	NA	NA
THYM	0.450428268491208	0.79875212164054	0.756935270192631	0.985959914505857	NA	0.630818527231994	0.872175139244008	0.885796630996936	0.812279394081535	0.987599692645371	0.996940619518613	0.194343828008151	0.776678192253248	0.885796630996936	0.591661644922978	NA
SKCM	0.776678192253248	0.812279394081535	0.591661644922978	0.885796630996936	0.870936040146981	0.987599692645371	0.776678192253248	0.50869539159501	0.872175139244008	0.533504770782886	0.997492987912208	0.266729346472689	0.266729346472689	0.68089912938903	NA	NA
PCPG	0.763778490604162	0.985959914505857	0.755108295552411	0.897545380188618	0.985959914505857	0.812279394081535	0.68089912938903	0.776678192253248	0.418945025951389	0.763778490604162	0.266729346472689	0.647650396185898	0.885796630996936	0.881240706786114	0.885796630996936	NA
