## Supplementary material for "Translational efficiency across healthy and tumor tissues is proliferation-related": Table S10. MLR coefficients

### Sheet: MLR_methylation_coefficients
	BRCA	PRAD	KICH	KIRP	KIRC	LUAD	LUSC	HNSC	UCEC	CESC	LIHC	CHOL	THCA	COAD	READ	ESCA	STAD	BLCA	PAAD	THYM	SKCM	PCPG
AlaAGC	NA	NA	NA	-112.226	NA	-57.7825	NA	NA	NA	NA	NA	NA	NA	NA	NA	NA	NA	NA	-130.73	NA	-172.737	NA
AlaCGC	NA	15.1329	NA	NA	NA	NA	NA	NA	NA	NA	NA	NA	NA	NA	-12.6201	NA	NA	NA	NA	NA	NA	NA
AlaGGC	NA	-5.78055	NA	NA	NA	NA	NA	NA	NA	0.901857	NA	NA	NA	NA	NA	NA	NA	NA	NA	NA	NA	NA
AlaTGC	-45.0941	NA	NA	NA	NA	NA	NA	NA	NA	NA	NA	NA	NA	NA	NA	NA	53.8528	NA	NA	NA	NA	NA
ArgGCG	NA	NA	NA	NA	NA	NA	NA	NA	NA	NA	NA	NA	NA	NA	NA	NA	NA	NA	NA	NA	NA	NA
ArgACG	-86.4509	173.773	NA	NA	378.627	NA	NA	NA	164.507	NA	NA	NA	175.303	NA	NA	NA	NA	135.288	NA	NA	NA	NA
ArgCCG	NA	167.744	NA	NA	NA	NA	NA	56.1227	NA	43.1148	NA	NA	NA	NA	NA	NA	NA	NA	NA	NA	NA	NA
ArgCCT	-151.494	-106.554	NA	-224.339	341.603	NA	NA	NA	260.514	NA	NA	NA	NA	NA	NA	NA	NA	NA	NA	NA	NA	NA
ArgTCG	-62.7301	-71.8693	NA	-185.575	NA	NA	NA	NA	NA	NA	-85.8385	NA	NA	-64.8885	NA	NA	-55.0664	NA	NA	NA	NA	NA
ArgTCT	-223.962	-383.784	NA	NA	-553.898	NA	-320.852	NA	-225.008	NA	NA	NA	-746.347	-166.794	NA	NA	NA	-142.041	-617.689	NA	NA	NA
AsnATT	4.96032	NA	NA	NA	NA	5.98811	NA	6.65517	2.51845	NA	NA	14.6279	NA	5.3871	NA	7.02191	NA	NA	NA	NA	NA	NA
AsnGTT	NA	-46.1312	NA	NA	NA	-36.6439	NA	NA	NA	NA	NA	NA	NA	NA	-86.1194	NA	NA	NA	NA	86.9231	NA	NA
AspATC	-1.42771	NA	NA	NA	NA	NA	NA	NA	NA	NA	NA	NA	NA	NA	NA	NA	NA	NA	NA	NA	NA	NA
AspGTC	-185.163	NA	NA	NA	NA	-116.723	-182.879	NA	NA	NA	NA	NA	NA	NA	NA	NA	NA	-138.108	NA	NA	NA	NA
CysACA	NA	NA	NA	NA	NA	NA	NA	NA	NA	NA	NA	NA	NA	NA	NA	NA	NA	NA	NA	NA	NA	NA
CysGCA	-88.1633	-106.091	NA	NA	NA	NA	NA	NA	-110.562	NA	NA	NA	NA	-104.276	NA	NA	NA	-85.5151	-196.768	-429.921	NA	NA
GlnCTG	NA	-431.265	NA	NA	-300.895	NA	NA	NA	-203.279	NA	NA	NA	NA	NA	NA	NA	NA	NA	NA	NA	NA	NA
GlnTTG	50.2383	86.8535	NA	NA	NA	118.965	NA	52.1196	NA	NA	-55.5867	NA	NA	NA	NA	NA	77.232	132.639	NA	334.651	NA	NA
GluCTC	NA	-360.208	NA	NA	NA	NA	201.172	NA	NA	NA	NA	NA	NA	180.781	NA	NA	-260.344	NA	NA	NA	NA	NA
GluTTC	NA	NA	NA	NA	NA	NA	-229.118	-255.076	-304.571	NA	NA	NA	-313.671	NA	NA	NA	NA	NA	NA	NA	NA	NA
GlyCCC	NA	86.6941	NA	NA	NA	NA	74.1158	NA	NA	NA	NA	NA	NA	NA	NA	76.1959	NA	NA	NA	NA	NA	NA
GlyGCC	NA	-247.151	NA	NA	225.732	-796.373	NA	NA	-156.823	-390.757	-643.433	NA	-299.497	-418.287	-457.255	NA	-475.178	-432.107	-327.221	NA	NA	NA
GlyTCC	NA	NA	NA	NA	213.476	NA	NA	117.648	NA	NA	-67.2135	NA	NA	NA	NA	NA	NA	NA	NA	NA	NA	NA
GlyACC	NA	NA	NA	NA	NA	NA	NA	NA	NA	NA	NA	NA	NA	NA	NA	NA	NA	NA	NA	NA	NA	NA
HisGTG	125.661	NA	NA	178.85	NA	NA	NA	NA	NA	NA	NA	NA	NA	NA	NA	NA	NA	199.516	NA	313.678	NA	NA
HisATG	NA	NA	NA	NA	NA	NA	NA	NA	NA	NA	NA	NA	NA	NA	NA	NA	NA	NA	NA	NA	NA	NA
IleAAT	NA	NA	NA	103.484	NA	-33.2284	NA	NA	NA	NA	NA	NA	39.8496	NA	-28.148	NA	NA	NA	NA	NA	NA	NA
IleGAT	13.0212	31.8768	NA	NA	17.1619	-36.7471	NA	-15.9136	NA	NA	-17.171	NA	NA	-35.5879	-29.7762	NA	-16.1153	NA	NA	NA	NA	NA
IleTAT	70.2728	-417.621	NA	NA	NA	-83.6158	NA	-88.3327	NA	-62.5211	NA	NA	NA	-66.6132	NA	NA	-56.6817	NA	NA	NA	NA	NA
LeuAAG	5.14655	NA	NA	NA	NA	NA	NA	NA	NA	NA	NA	NA	NA	NA	NA	NA	NA	NA	NA	NA	NA	NA
LeuCAA	-23.9609	21.06	NA	NA	NA	NA	NA	NA	NA	NA	NA	NA	NA	22.3645	NA	NA	21.6836	NA	NA	NA	-97.8317	NA
LeuCAG	NA	-110.005	NA	NA	NA	NA	NA	-49.1375	NA	NA	-39.4478	NA	NA	NA	NA	NA	NA	-74.9146	NA	NA	NA	NA
LeuTAA	NA	NA	NA	NA	NA	NA	NA	-68.0923	NA	NA	NA	NA	NA	-254.213	-196.584	NA	NA	NA	NA	137.754	NA	NA
LeuTAG	-36.1577	-31.7325	NA	NA	NA	-63.9474	NA	-90.0923	-62.1773	-37.757	NA	NA	NA	NA	NA	-96.7152	NA	NA	-106.599	NA	-61.9269	NA
LeuGAG	NA	NA	NA	NA	NA	NA	NA	NA	NA	NA	NA	NA	NA	NA	NA	NA	NA	NA	NA	NA	NA	NA
LysCTT	NA	NA	NA	NA	142.305	NA	NA	NA	NA	NA	NA	NA	NA	NA	NA	NA	NA	NA	NA	NA	NA	NA
LysTTT	NA	NA	NA	NA	NA	NA	NA	NA	NA	NA	NA	NA	73.4389	-57.2582	NA	NA	83.705	-82.6646	NA	NA	NA	NA
MetCAT	NA	NA	NA	NA	60.6451	NA	NA	-22.9708	NA	NA	NA	NA	28.0895	NA	48.6356	NA	NA	NA	NA	NA	NA	-77.9066
PheGAA	-41.2959	NA	NA	NA	NA	100.299	-66.3885	66.1213	NA	NA	NA	NA	240.553	NA	NA	NA	54.4547	NA	NA	152.457	NA	186.095
PheAAA	NA	NA	NA	NA	NA	NA	NA	NA	NA	NA	NA	NA	NA	NA	NA	NA	NA	NA	NA	NA	NA	NA
ProAGG	NA	NA	NA	-8.54421	NA	-8.93066	NA	NA	NA	NA	-9.51167	NA	NA	NA	NA	NA	NA	NA	-21.2051	NA	-10.5669	NA
ProCGG	NA	NA	NA	-11.8336	NA	NA	NA	NA	NA	NA	NA	NA	NA	NA	NA	NA	NA	NA	-22.4831	NA	NA	NA
ProGGG	NA	NA	NA	NA	NA	NA	NA	NA	NA	1.09126	NA	NA	NA	NA	NA	NA	NA	NA	NA	1.86371	NA	NA
ProTGG	49.4018	NA	NA	NA	-156.334	NA	NA	NA	NA	104.787	82.3169	251.103	-192.727	81.9638	NA	112.313	115.763	NA	NA	-313.564	NA	NA
SerACT	NA	NA	NA	NA	NA	NA	NA	NA	NA	NA	NA	NA	NA	NA	NA	NA	NA	NA	NA	NA	NA	NA
SerAGA	-6.31446	NA	-15.6239	-9.61812	NA	NA	-7.1972	-11.8083	NA	-5.93046	NA	NA	NA	NA	NA	NA	-7.14228	-5.43582	NA	NA	NA	NA
SerCGA	NA	-25.8394	NA	NA	NA	NA	NA	-15.1971	-32.778	NA	-15.3016	NA	NA	NA	NA	NA	NA	NA	-24.0595	NA	NA	NA
SerGCT	NA	-41.8879	NA	NA	45.6417	NA	NA	NA	22.2196	NA	NA	NA	NA	NA	NA	NA	NA	NA	NA	NA	NA	NA
SerGGA	NA	NA	NA	NA	NA	NA	NA	NA	NA	NA	NA	NA	NA	NA	NA	NA	NA	NA	NA	NA	NA	NA
SerTGA	NA	NA	NA	NA	-82.4659	NA	NA	NA	NA	NA	NA	NA	43.0936	NA	NA	NA	NA	NA	NA	NA	NA	NA
ThrAGT	NA	NA	NA	NA	NA	NA	NA	47.3012	-40.9255	NA	NA	NA	NA	NA	-191.049	NA	103.733	NA	296.073	NA	NA	-68.23
ThrCGT	NA	-52.735	NA	NA	NA	-68.0619	NA	NA	NA	NA	NA	NA	113.838	NA	NA	NA	NA	-113.21	NA	232.003	NA	NA
ThrTGT	NA	NA	NA	NA	NA	NA	NA	NA	NA	NA	NA	NA	NA	-105.319	-194.429	NA	NA	NA	NA	NA	NA	NA
ThrGGT	NA	NA	NA	NA	NA	NA	NA	NA	NA	NA	NA	NA	NA	NA	NA	NA	NA	NA	NA	NA	NA	NA
TrpCCA	NA	NA	NA	NA	NA	-57.0078	NA	67.1347	NA	NA	-44.3841	NA	NA	NA	-120.372	NA	NA	48.1094	NA	NA	NA	NA
TyrATA	NA	NA	NA	NA	NA	NA	NA	NA	NA	NA	NA	NA	NA	NA	NA	NA	NA	NA	NA	NA	NA	NA
TyrGTA	172.267	-396.171	649.992	NA	NA	NA	NA	NA	-157.392	NA	323.154	NA	NA	239.772	NA	NA	NA	NA	NA	NA	NA	NA
ValAAC	NA	NA	NA	NA	-474.13	NA	-192.213	NA	NA	NA	NA	-378.58	NA	NA	NA	-258.224	NA	NA	NA	NA	NA	NA
ValCAC	-57.0007	NA	NA	NA	NA	-264.94	-66.5512	-116.199	-98.4922	-214.946	NA	NA	44.0548	-198.162	NA	-146.482	NA	NA	NA	NA	NA	NA
ValTAC	NA	NA	NA	NA	-299.442	205.319	NA	NA	NA	NA	202.452	NA	NA	NA	NA	NA	NA	NA	NA	NA	NA	NA
ValGAC	NA	NA	NA	NA	NA	NA	NA	NA	NA	NA	NA	NA	NA	NA	NA	NA	NA	NA	NA	NA	NA	NA
SupTCA	NA	NA	NA	NA	NA	NA	NA	NA	NA	NA	NA	NA	NA	NA	NA	NA	NA	NA	NA	NA	NA	NA
SupTTA	NA	NA	NA	NA	NA	NA	NA	NA	NA	NA	NA	NA	NA	NA	NA	NA	NA	NA	NA	NA	NA	NA
iMetCAT	NA	-48.2747	NA	NA	NA	NA	NA	NA	NA	NA	NA	NA	NA	NA	NA	NA	NA	NA	NA	NA	NA	NA

### Sheet: MLR_CNA_coefficients
	BRCA	PRAD	KICH	KIRP	KIRC	LUAD	LUSC	HNSC	UCEC	CESC	LIHC	CHOL	THCA	COAD	READ	ESCA	STAD	BLCA	PAAD	THYM	SKCM	PCPG
AlaAGC	NA	NA	NA	NA	NA	NA	15.3979	27.3724	15.2942	16.8725	NA	NA	NA	NA	NA	NA	NA	NA	NA	NA	NA	NA
AlaCGC	NA	NA	15.9894	NA	12.1723	-7.4894	NA	NA	6.31246	NA	NA	NA	NA	NA	NA	NA	NA	NA	NA	NA	NA	NA
AlaGGC	NA	NA	NA	NA	NA	NA	NA	NA	NA	NA	NA	NA	NA	2.4371	NA	NA	NA	-1.36053	NA	NA	NA	NA
AlaTGC	-14.9483	NA	-32.0125	-37.2332	NA	NA	NA	NA	NA	NA	NA	NA	NA	NA	NA	NA	NA	NA	NA	NA	NA	NA
ArgGCG	NA	NA	NA	NA	NA	NA	NA	NA	NA	NA	NA	NA	NA	NA	NA	NA	NA	NA	NA	NA	NA	NA
ArgACG	38.6958	NA	-289.27	NA	-150.269	NA	NA	NA	NA	NA	NA	NA	NA	41.9025	69.419	49.6821	73.9002	NA	NA	NA	NA	NA
ArgCCG	NA	NA	NA	NA	NA	NA	NA	NA	NA	NA	NA	NA	NA	NA	34.3705	NA	NA	NA	NA	NA	NA	NA
ArgCCT	-51.7741	NA	NA	NA	146.788	NA	NA	NA	NA	NA	NA	NA	-183.009	NA	NA	NA	NA	NA	NA	NA	NA	NA
ArgTCG	30.4442	NA	NA	NA	-76.8897	NA	NA	NA	NA	NA	NA	NA	NA	NA	29.412	NA	NA	NA	NA	NA	NA	87.146
ArgTCT	NA	NA	NA	NA	NA	NA	NA	NA	NA	147.49	NA	NA	NA	NA	136.007	NA	NA	NA	NA	NA	NA	NA
AsnATT	NA	NA	NA	NA	NA	NA	NA	NA	NA	NA	NA	NA	NA	NA	4.29634	NA	NA	NA	NA	NA	NA	NA
AsnGTT	11.3939	-29.2465	NA	NA	NA	NA	NA	NA	NA	NA	14.1914	NA	NA	NA	NA	18.8547	NA	NA	NA	NA	NA	NA
AspATC	NA	NA	NA	NA	NA	NA	NA	NA	NA	NA	NA	NA	NA	NA	NA	NA	NA	NA	NA	NA	NA	NA
AspGTC	NA	NA	-96.5974	NA	NA	NA	NA	NA	NA	NA	NA	NA	NA	74.189	NA	NA	NA	NA	NA	NA	NA	NA
CysACA	NA	NA	NA	NA	NA	NA	NA	NA	NA	NA	NA	NA	NA	NA	NA	NA	NA	NA	NA	NA	NA	NA
CysGCA	62.3303	NA	NA	NA	NA	NA	NA	NA	NA	NA	NA	NA	NA	NA	NA	NA	NA	NA	NA	NA	NA	NA
GlnCTG	NA	-117.181	NA	NA	81.8517	NA	NA	NA	NA	NA	37.2697	NA	NA	71.1177	NA	NA	NA	NA	NA	NA	NA	NA
GlnTTG	-35.558	NA	NA	-174.436	-64.1526	NA	NA	NA	NA	NA	NA	NA	NA	NA	NA	NA	NA	NA	NA	NA	NA	NA
GluCTC	NA	NA	NA	NA	97.0621	NA	NA	NA	NA	NA	NA	NA	NA	NA	NA	NA	NA	NA	NA	NA	NA	NA
GluTTC	NA	NA	NA	-117.81	NA	NA	NA	NA	NA	NA	NA	NA	-139.433	NA	115.572	131.606	NA	NA	NA	NA	NA	NA
GlyCCC	NA	NA	-42.9012	34.5687	NA	NA	NA	NA	NA	NA	NA	NA	NA	36.8666	35.0201	NA	NA	NA	NA	NA	NA	NA
GlyGCC	43.0283	-98.9012	NA	NA	NA	NA	113.749	92.0347	NA	115.016	NA	NA	NA	59.2775	NA	214.664	NA	52.3909	NA	-315.261	NA	NA
GlyTCC	NA	NA	NA	52.9197	40.0711	NA	NA	NA	19.3639	NA	NA	NA	NA	37.3142	80.7674	NA	NA	NA	NA	NA	NA	NA
GlyACC	NA	NA	NA	NA	NA	NA	NA	NA	NA	NA	NA	NA	NA	NA	NA	NA	NA	NA	NA	NA	NA	NA
HisGTG	40.3159	NA	-195.021	189.109	NA	102.969	91.2074	90.0593	NA	NA	80.3441	NA	NA	125.63	173.991	NA	114.799	110.388	NA	NA	NA	NA
HisATG	NA	NA	NA	NA	NA	NA	NA	NA	NA	NA	NA	NA	NA	NA	NA	NA	NA	NA	NA	NA	NA	NA
IleAAT	12.441	NA	NA	NA	NA	17.8491	32.4299	24.5107	28.5844	NA	NA	NA	NA	20.9679	12.9817	NA	17.1737	NA	NA	NA	NA	NA
IleGAT	NA	NA	NA	NA	NA	NA	NA	NA	NA	NA	NA	NA	NA	NA	NA	NA	NA	NA	NA	NA	NA	NA
IleTAT	NA	NA	-209.641	NA	NA	36.1742	29.9102	NA	NA	NA	NA	NA	NA	43.2925	37.2163	NA	45.8729	NA	NA	81.681	NA	NA
LeuAAG	NA	NA	NA	NA	NA	NA	NA	NA	NA	NA	NA	NA	NA	NA	NA	NA	NA	NA	NA	NA	NA	NA
LeuCAA	NA	NA	NA	NA	NA	11.9112	7.8004	NA	9.23402	NA	NA	NA	NA	15.5082	10.8509	NA	NA	NA	NA	NA	NA	NA
LeuCAG	12.4248	30.1535	NA	NA	50.2361	NA	NA	NA	NA	NA	NA	NA	NA	NA	NA	NA	NA	NA	NA	NA	NA	NA
LeuTAA	NA	NA	NA	NA	-120.982	NA	NA	NA	NA	NA	NA	NA	NA	NA	NA	NA	-51.7639	NA	-98.6206	-92.1077	NA	NA
LeuTAG	NA	NA	NA	NA	27.0049	17.1594	24.9226	17.2012	17.3094	NA	NA	NA	NA	NA	31.4174	NA	23.0502	NA	NA	NA	NA	NA
LeuGAG	NA	NA	NA	NA	NA	NA	NA	NA	NA	NA	NA	NA	NA	NA	NA	NA	NA	NA	NA	NA	NA	NA
LysCTT	NA	NA	220.375	NA	NA	NA	NA	NA	NA	NA	49.7935	NA	-106.357	NA	NA	NA	36.3389	NA	84.8502	NA	NA	NA
LysTTT	NA	NA	-136.584	NA	NA	NA	NA	NA	NA	NA	NA	NA	-228.263	NA	NA	NA	NA	46.8241	NA	NA	NA	103.427
MetCAT	NA	NA	NA	NA	NA	NA	9.12412	NA	9.28175	NA	NA	NA	NA	10.2639	NA	NA	NA	NA	NA	NA	NA	61.3015
PheGAA	-20.0839	NA	NA	-64.1814	NA	NA	-24.0221	NA	NA	NA	NA	NA	NA	25.5533	NA	NA	NA	NA	-51.2359	NA	NA	NA
PheAAA	NA	NA	NA	NA	NA	NA	NA	NA	NA	NA	NA	NA	NA	NA	NA	NA	NA	NA	NA	NA	NA	NA
ProAGG	NA	NA	NA	NA	NA	NA	NA	NA	NA	NA	NA	NA	NA	NA	5.53453	NA	NA	NA	NA	NA	NA	NA
ProCGG	NA	NA	NA	NA	13.2711	-7.19137	NA	NA	NA	NA	NA	NA	NA	NA	NA	NA	NA	NA	NA	NA	NA	NA
ProGGG	NA	NA	NA	NA	NA	NA	NA	NA	-0.721584	NA	NA	NA	NA	NA	NA	NA	NA	NA	NA	NA	NA	NA
ProTGG	NA	NA	-78.2659	NA	NA	NA	NA	NA	NA	NA	NA	NA	NA	NA	NA	NA	NA	NA	NA	NA	NA	NA
SerACT	NA	NA	NA	NA	NA	NA	NA	NA	NA	NA	NA	NA	NA	NA	NA	NA	NA	NA	NA	NA	NA	NA
SerAGA	3.37989	NA	NA	NA	NA	NA	NA	3.83513	NA	2.36937	NA	NA	NA	NA	NA	NA	NA	NA	NA	NA	NA	NA
SerCGA	NA	NA	NA	NA	34.0739	NA	NA	NA	NA	NA	NA	NA	NA	13.685	NA	NA	14.2471	9.90219	NA	NA	NA	NA
SerGCT	NA	NA	NA	NA	NA	13.7942	13.0271	NA	NA	NA	NA	NA	NA	16.5416	27.6987	NA	NA	16.0594	NA	NA	NA	NA
SerGGA	NA	NA	NA	NA	NA	NA	NA	NA	NA	NA	NA	NA	NA	NA	NA	NA	NA	NA	NA	NA	NA	NA
SerTGA	NA	NA	26.2466	NA	NA	NA	-9.26613	NA	NA	NA	NA	NA	NA	NA	NA	NA	NA	NA	NA	NA	NA	NA
ThrAGT	NA	NA	NA	NA	34.7197	NA	NA	NA	24.9929	NA	NA	NA	NA	NA	NA	NA	36.9303	NA	NA	NA	NA	NA
ThrCGT	NA	NA	NA	NA	56.3437	NA	NA	NA	NA	NA	NA	NA	-87.8788	NA	NA	NA	NA	NA	NA	NA	NA	NA
ThrTGT	NA	NA	NA	NA	NA	NA	28.8072	NA	NA	NA	43.4546	127.288	NA	NA	NA	NA	NA	NA	NA	NA	NA	NA
ThrGGT	NA	NA	NA	NA	NA	NA	NA	NA	NA	NA	NA	NA	NA	NA	NA	NA	NA	NA	NA	NA	NA	NA
TrpCCA	24.4945	NA	-65.0622	57.8026	48.6494	NA	NA	18.6703	25.301	NA	NA	NA	NA	25.3708	NA	NA	45.0344	23.6571	NA	NA	NA	47.5467
TyrATA	NA	NA	NA	NA	NA	NA	NA	NA	NA	NA	NA	NA	NA	NA	NA	NA	NA	NA	NA	NA	NA	NA
TyrGTA	NA	-240.483	NA	NA	NA	NA	NA	NA	NA	NA	NA	NA	602.823	NA	211.594	NA	NA	NA	NA	NA	NA	NA
ValAAC	NA	NA	NA	NA	NA	NA	NA	NA	NA	NA	NA	NA	261.6	NA	NA	NA	NA	NA	NA	NA	NA	NA
ValCAC	36.8416	NA	NA	37.8249	NA	NA	49.2122	52.724	NA	67.4221	NA	146.749	NA	NA	NA	NA	65.0358	NA	NA	NA	NA	NA
ValTAC	87.1933	NA	NA	NA	-332.967	NA	NA	NA	NA	NA	NA	NA	-516.491	330.471	NA	NA	NA	NA	NA	NA	NA	NA
ValGAC	NA	NA	NA	NA	NA	NA	NA	NA	NA	NA	NA	NA	NA	NA	NA	NA	NA	NA	NA	NA	NA	NA
SupTCA	NA	NA	NA	NA	NA	NA	NA	NA	NA	NA	NA	NA	NA	NA	NA	NA	NA	NA	NA	NA	NA	NA
SupTTA	NA	NA	NA	NA	NA	NA	NA	NA	NA	NA	NA	NA	NA	NA	NA	NA	NA	NA	NA	NA	NA	NA
iMetCAT	56.7428	NA	NA	NA	48.4936	49.4361	65.4458	21.2244	69.5852	NA	45.3928	95.5749	NA	39.3214	37.5771	NA	51.5732	30.6009	NA	NA	NA	NA

### Sheet: R_squared
	BRCA	PRAD	KICH	KIRP	KIRC	LUAD	LUSC	HNSC	UCEC	CESC	LIHC	CHOL	THCA	COAD	READ	ESCA	STAD	BLCA	PAAD	THYM	SKCM	PCPG
AlaAGC	0.000935692	0.00298456	0.0101544	0.019574	0.000649066	0.00823779	0.0223668	0.0193673	0.00951124	0.0212884	0.00999202	0.0699601	0.00305231	0.000468184	0.00829282	0.013829	0.00446259	0.00747474	0.0602995	0.0418355	0.0859027	0.00596385
AlaCGC	0.000643977	0.0244515	0.205433	0.000247537	0.0226007	0.01554	0.00239482	0.000217881	0.0108748	0.00175666	0.000994519	0.181111	0.00316421	0.00388229	0.0804441	0.00931061	0.00209862	0.0131247	0.00240982	0.0385343	0.00813842	0.0259167
AlaGGC	0.000362124	0.0199918	0.0336835	0.0138627	0.00143601	0.000705095	0.00281739	0.00024477	0.00854353	0.0192303	0.00365708	0.0415163	0.00500248	0.0353716	0.00237507	0.0137052	0.00837002	0.0170613	0.0136522	0.022659	0.00493364	5.44684e-05
AlaTGC	0.0235627	0.00767764	0.0524638	0.0393286	9.36097e-05	0.00888226	0.0070892	4.35225e-05	0.00296005	0.0171892	0.00703057	0.0158824	0.00759139	0.00180889	0.00924039	0.013637	0.0448477	0.000689287	0.0118559	0.0133112	0.00968614	0.0381131
ArgGCG	NA	NA	NA	NA	NA	NA	NA	NA	NA	NA	NA	NA	NA	NA	NA	NA	NA	NA	NA	NA	NA	NA
ArgACG	0.0171169	0.0212203	0.130491	0.00265331	0.0771336	0.00394118	0.0060745	0.00180362	0.0140859	0.00290791	0.00741418	0.120347	0.0134749	0.0131222	0.0401173	0.0374456	0.0205194	0.0118077	0.02143	0.0143982	0.00203576	0.0276321
ArgCCG	0.00457487	0.0219358	0.0236341	0.0122981	0.00806382	0.00329001	0.0148024	0.020981	0.00356956	0.0176508	0.0014124	0.0529774	0.00297434	0.000751645	0.0643184	0.0272327	0.00503607	0.00142902	0.00397323	0.00103321	0.0161486	0.0301577
ArgCCT	0.0443744	0.0630994	0.0142507	0.0399482	0.0488915	0.00160839	0.000122227	0.00532587	0.0184838	0.00875272	0.0100841	0.0290486	0.0149141	0.00676963	0.0229898	0.00951487	0.00625723	0.00878811	0.0274908	0.03028	0.00511118	0.0131568
ArgTCG	0.0339492	0.0649293	0.0199863	0.0527147	0.0141464	0.00312604	0.00485135	0.00373508	0.00704259	0.0105993	0.0358497	0.104736	0.00441968	0.0204074	0.0395568	0.0208556	0.017617	0.0102884	0.0159572	0.01825	0.00937982	0.0892115
ArgTCT	0.0234164	0.0388908	0.0312005	0.0105697	0.058138	0.00875101	0.0240768	0.00782311	0.0177606	0.0356331	0.00817687	0.0964843	0.061899	0.0110398	0.0725919	0.0235969	0.00372888	0.0118984	0.0631053	0.0176984	0.0161957	0.000914171
AsnATT	0.0223101	0.00399114	0.0087132	0.00319348	0.00102577	0.0127779	0.00864143	0.0220798	0.0101818	0.0022794	0.00470988	0.160522	0.00660286	0.00986284	0.0460482	0.0416511	0.000504663	0.000714521	0.0252458	0.00192189	0.0457469	0.0135592
AsnGTT	0.0180281	0.0375614	0.0356104	0.000151939	0.00382346	0.0107058	0.00746325	0.00120113	0.00642301	0.00162242	0.0196099	0.00600472	0.00292052	0.00741048	0.0447534	0.0493464	0.0108655	0.00939902	0.0225504	0.0646852	0.0202928	0.0191395
AspATC	0.0148946	0.00529599	0.0149242	0.00120326	0.000601651	0.00230505	0.000295013	0.00168262	0.000420863	0.00803752	0.00576475	0.0501235	0.000155857	0.00804813	0.00713471	0.00626056	0.0122754	0.00974012	0.0156278	0.0034611	3.64632e-05	0.0186914
AspGTC	0.0448837	0.00931863	0.0788349	0.01523	0.00712663	0.0108071	0.0217091	0.00517623	0.00586955	0.0114724	0.00821259	0.0080459	0.00322866	0.0150847	0.00908335	0.0307423	0.00309108	0.0147344	0.00526759	0.00659099	0.010132	0.0039315
CysACA	NA	NA	NA	NA	NA	NA	NA	NA	NA	NA	NA	NA	NA	NA	NA	NA	NA	NA	NA	NA	NA	NA
CysGCA	0.0337104	0.0270781	0.0233195	0.0117504	0.0118734	0.00454472	0.00478858	0.00215124	0.0225387	0.00675498	0.0054747	0.113943	0.00782972	0.0286218	0.000373532	0.0347244	0.00590135	0.0175561	0.059206	0.11944	9.50416e-05	0.018224
GlnCTG	0.00445875	0.0331128	0.0317915	0.0374825	0.0311941	0.000623726	0.00190165	0.000401927	0.0251752	0.000155766	0.0164504	0.232479	1.64973e-05	0.0221674	0.0166183	0.0309161	0.00100463	0.00772324	0.000396332	0.00752035	0.00301602	0.0159484
GlnTTG	0.0224394	0.0335405	0.0485239	0.029422	0.0129359	0.0495953	0.00654363	0.0142636	0.00286327	0.0235381	0.0141238	0.0155096	0.00397137	0.00354747	0.00891794	0.00139893	0.0201807	0.0562417	0.011671	0.0930435	0.0529938	0.0103173
GluCTC	0.0012801	0.0132785	0.031461	0.00602712	0.0202038	0.00495675	0.0220719	0.0010496	0.00221954	0.00317678	0.00927342	0.0196374	0.000835566	0.00917921	0.0262809	0.0105872	0.0232767	0.00626483	0.00891799	0.013465	0.0590148	0.0225267
GluTTC	0.00242772	0.0064708	0.042407	0.0239111	0.00393519	0.00144267	0.024379	0.0108346	0.0281911	0.0136969	0.0215806	0.166705	0.0222141	0.00566461	0.0329564	0.0646101	0.000499873	0.0157811	0.00202226	0.0141805	0.03461	0.0075646
GlyCCC	0.00286838	0.0161506	0.109366	0.0274419	0.00594996	0.00384162	0.0163651	0.00499888	0.00103968	0.00527266	0.00934718	0.0212638	0.00352714	0.0303985	0.0391099	0.0504756	0.00247718	0.00138142	0.00953596	0.0460718	0.0143832	0.00313018
GlyGCC	0.00791783	0.0398499	0.0372476	0.00524468	0.0160521	0.151494	0.0287826	0.0124669	0.0122907	0.0916471	0.137406	0.0686409	0.0276767	0.058336	0.0521326	0.110437	0.0977524	0.0747679	0.0499856	0.107372	0.00205266	7.51825e-05
GlyTCC	0.00342653	0.00200086	0.067752	0.0445132	0.0240571	0.00441254	0.010884	0.0118831	0.0139284	0.0123675	0.0417991	0.0256346	0.000677658	0.0344935	0.0853664	0.00217673	0.0134191	0.00727009	0.00105662	0.0167289	0.0462533	0.00797586
GlyACC	NA	NA	NA	NA	NA	NA	NA	NA	NA	NA	NA	NA	NA	NA	NA	NA	NA	NA	NA	NA	NA	NA
HisGTG	0.0138699	0.00295148	0.112624	0.0970267	0.00925567	0.0326603	0.0430372	0.0220798	0.00784103	0.027325	0.0186677	0.068095	0.00101553	0.0352661	0.0542148	0.0440786	0.0247624	0.0466206	0.0199279	0.0881354	0.000427044	0.013594
HisATG	NA	NA	NA	NA	NA	NA	NA	NA	NA	NA	NA	NA	NA	NA	NA	NA	NA	NA	NA	NA	NA	NA
IleAAT	0.00910411	0.00234746	0.0556625	0.0298827	0.0047204	0.0245917	0.0869944	0.0234553	0.0471107	0.0185669	0.00371408	0.0453383	0.0161978	0.046856	0.0742114	0.0281089	0.0198592	0.00712279	0.00220452	0.00573139	0.0435827	0.0361018
IleGAT	0.00727788	0.0661812	0.0161356	0.000556302	0.0117807	0.0284291	0.00106457	0.0104178	0.00871284	0.00847307	0.0333862	0.0371647	0.00135261	0.0586545	0.0474082	0.0140537	0.030921	0.00184536	0.00562345	0.00396987	0.0350233	0.046596
IleTAT	0.0165351	0.0324648	0.0909984	0.015321	0.00972478	0.0305833	0.0193167	0.0196049	0.00644663	0.0207317	0.00453422	0.0735065	0.00144224	0.0344618	0.0569039	0.0130003	0.0622611	0.00036903	0.00630219	0.093929	0.0243367	0.00531573
LeuAAG	0.00856661	0.00132975	0.0390918	4.06952e-06	0.00409998	0.00053393	0.00354531	0.0108803	0.00277289	0.0101696	0.000910705	0.00914054	0.000131057	0.000812788	0.0199358	0.010542	0.00749049	0.00574102	0.00453011	0.0425087	0.00881233	0.00313997
LeuCAA	0.0254275	0.0122003	0.0107055	0.00139376	0.00695165	0.0197486	0.0141787	0.00226741	0.0148059	0.00530006	0.01655	0.0852639	0.00275433	0.0508507	0.0342233	0.00933432	0.015394	0.00941931	0.00619244	0.0579167	0.0847817	0.0330143
LeuCAG	0.00617368	0.0352879	0.00598466	0.00151231	0.0226372	0.0129826	0.000849333	0.00893591	0.000789465	0.00788012	0.0352207	0.0291623	0.00421281	0.00211483	0.0210147	0.0344671	0.00259921	0.020173	0.0181202	0.00635842	0.0196894	0.00145018
LeuTAA	0.00214143	0.00535706	0.00222007	0.00104438	0.0348043	0.00708805	0.0132709	0.0104143	0.00155397	0.00474104	0.000124603	0.0458829	0.00502442	0.0436417	0.0407595	0.0251639	0.0162605	0.00118954	0.0457114	0.124649	0.0619842	0.032764
LeuTAG	0.0158632	0.0218578	0.0387144	0.00101662	0.0164899	0.0440357	0.0457035	0.0592673	0.0302157	0.0217358	0.00864848	0.0809509	0.00589384	0.00285851	0.0660506	0.0590183	0.0195489	0.0080715	0.035209	0.0196294	0.108227	0.00923182
LeuGAG	NA	NA	NA	NA	NA	NA	NA	NA	NA	NA	NA	NA	NA	NA	NA	NA	NA	NA	NA	NA	NA	NA
LysCTT	0.00131005	0.00182426	0.0947767	0.000883446	0.0350172	0.00639613	0.00652553	0.00774384	0.003035	0.0176415	0.0417637	0.139779	0.013532	0.00424838	0.0205697	0.00191185	0.0153679	0.000232215	0.0589623	0.0395433	0.0111198	0.0168738
LysTTT	3.57065e-05	0.00450054	0.134146	0.00813724	0.00976042	0.0036086	0.00225458	0.00132003	0.00226067	0.0104197	0.0175718	0.0472192	0.034964	0.0155807	0.00157731	0.00729716	0.0326393	0.0576893	0.0482406	0.020756	0.00918486	0.0848291
MetCAT	0.00433356	0.000525652	0.0389412	0.00631209	0.0347874	0.000363222	0.0301879	0.0223797	0.0123759	0.00915557	0.00682079	0.0262512	0.0136265	0.0150649	0.0582468	0.00925889	0.000691691	0.0130839	0.00294747	0.0689475	0.0234204	0.139607
PheGAA	0.0138465	0.00177172	0.0211115	0.0380312	0.00609951	0.0142773	0.037926	0.0110559	0.00160685	0.018927	0.0125977	0.0109528	0.0132293	0.0189022	0.0137279	0.000607792	0.0194735	0.013304	0.0462287	0.109018	0.0263598	0.0829979
PheAAA	NA	NA	NA	NA	NA	NA	NA	NA	NA	NA	NA	NA	NA	NA	NA	NA	NA	NA	NA	NA	NA	NA
ProAGG	0.000138045	0.000651762	0.0105297	0.025326	0.00689959	0.0159448	0.00818319	0.00380414	0.00275504	0.00183465	0.0426304	0.0534538	0.00129407	0.00781126	0.0545765	0.000249078	0.0117122	0.00329035	0.0563606	0.0381062	0.0663864	0.0189181
ProCGG	0.00378797	0.00706529	0.0138473	0.0162244	0.0129036	0.0148319	0.0118947	0.00197131	0.00523687	0.00525505	0.00228762	0.0790835	0.00369495	0.00492577	0.0327805	0.0183765	0.00780761	0.00119967	0.0366782	0.00295718	0.00685457	0.0135867
ProGGG	0.00161761	0.000297269	0.0191315	0.00975424	0.0101305	0.00233101	0.000664347	0.00803391	0.0196467	0.0372843	0.00518085	0.012647	0.00489406	0.0069393	0.0100376	0.0053958	0.005093	0.00263907	0.00695161	0.0807895	0.0263792	0.00338464
ProTGG	0.0124533	0.00151269	0.0846285	0.0194946	0.0425277	0.00526226	0.00445152	0.00632016	0.00602569	0.0447784	0.0332217	0.266713	0.00913158	0.0139449	0.0254872	0.0418912	0.047946	0.00677111	0.00399845	0.210741	0.0485398	0.00604865
SerACT	NA	NA	NA	NA	NA	NA	NA	NA	NA	NA	NA	NA	NA	NA	NA	NA	NA	NA	NA	NA	NA	NA
SerAGA	0.0151135	0.00592698	0.117871	0.0217935	0.00542373	0.00692201	0.018359	0.0648337	0.000663566	0.0506324	0.00337661	0.0142443	0.000125723	0.00514585	0.00712408	0.0268868	0.0277331	0.0168512	0.0205075	0.00610825	0.0516822	0.0120515
SerCGA	0.0017926	0.0169145	0.0546837	0.00203974	0.0415087	0.00194783	0.00756933	0.0111478	0.0237426	0.0135372	0.0209718	0.0595633	0.00675493	0.0338297	0.0246161	0.00294628	0.0184319	0.0225006	0.033779	0.0260605	0.00820598	0.0334956
SerGCT	0.00099533	0.0170877	0.0369225	0.000191341	0.0117531	0.0156014	0.0232504	0.00575972	0.0122162	0.000565215	0.00245443	0.0620675	0.0079821	0.0184717	0.048291	0.000875529	0.00334107	0.0246518	0.00159113	0.0547006	0.0222684	0.00368494
SerGGA	NA	NA	NA	NA	NA	NA	NA	NA	NA	NA	NA	NA	NA	NA	NA	NA	NA	NA	NA	NA	NA	NA
SerTGA	4.28203e-06	0.00785545	0.116034	0.0140729	0.0365692	0.00659889	0.0152041	0.00315507	0.00495299	0.0139874	0.0115675	0.0874691	0.0100359	0.00638744	0.0129978	0.000469285	0.00149832	0.00932515	0.00789485	0.0136775	0.00726841	0.00105124
ThrAGT	0.00378768	0.00528749	0.0407678	0.00196749	0.0230093	0.000701697	0.0107853	0.0156149	0.0348032	0.00135212	0.00332924	0.164097	0.00102756	0.00880522	0.104141	0.00243319	0.0601957	0.0127077	0.112416	0.0249739	0.0176645	0.0759021
ThrCGT	0.00160548	0.0199522	0.0444621	0.00319901	0.0362314	0.0131287	0.0163783	0.00116175	0.00550804	0.00048296	0.0145026	0.051046	0.0159701	0.000770881	0.0185526	0.000607594	0.0147474	0.01673	0.00555648	0.097508	0.00288323	0.0374429
ThrTGT	0.00475598	0.00775093	0.0360345	0.00898605	0.000753773	0.00730474	0.029139	0.00137037	0.00235363	0.013034	0.0197415	0.259163	0.00209425	0.0273224	0.0743349	0.000882388	0.00427748	0.00845688	0.0010813	0.0236268	0.0160782	0.0182805
ThrGGT	NA	NA	NA	NA	NA	NA	NA	NA	NA	NA	NA	NA	NA	NA	NA	NA	NA	NA	NA	NA	NA	NA
TrpCCA	0.0186572	0.000243324	0.0715997	0.0796313	0.0186423	0.0190779	0.00735567	0.0332192	0.0154822	0.0217093	0.0332007	0.0290895	0.00254357	0.0166209	0.0392351	0.00893742	0.051039	0.0369157	0.0119443	0.00804671	0.0066817	0.123589
TyrATA	NA	NA	NA	NA	NA	NA	NA	NA	NA	NA	NA	NA	NA	NA	NA	NA	NA	NA	NA	NA	NA	NA
TyrGTA	0.0108489	0.0882771	0.09798	5.08456e-05	0.00789813	0.00453041	0.00189764	0.00188079	0.0114062	0.00682205	0.0129039	0.0198153	0.00902624	0.0132562	0.0408001	0.00271408	0.00900948	0.00189131	0.00245973	0.029162	0.0175359	0.0159875
ValAAC	0.000619951	0.0040746	0.00444423	0.0084831	0.040285	0.000242623	0.0118196	0.00325916	0.00195388	0.00357474	0.00948539	0.188191	0.0351001	0.00479226	0.00266137	0.0480839	0.00145643	7.80761e-05	0.0217944	0.0266392	0.00838635	0.0364036
ValCAC	0.0254113	0.00884319	0.0225763	0.0332117	0.0020343	0.0865053	0.0309545	0.0334239	0.0184708	0.10211	0.0162668	0.245324	0.0139347	0.057201	0.00753696	0.055203	0.0257165	0.0109886	0.0135638	0.0119223	0.0208051	0.00267943
ValTAC	0.0101364	0.00133219	0.0502683	0.0014662	0.0398646	0.0175153	0.00208307	0.000357832	0.00500228	0.00231521	0.0212391	0.145931	0.0150281	0.0458429	0.0242691	0.00717665	0.00919618	0.00479675	0.0152411	0.0187931	0.0090582	0.0222039
ValGAC	NA	NA	NA	NA	NA	NA	NA	NA	NA	NA	NA	NA	NA	NA	NA	NA	NA	NA	NA	NA	NA	NA
SupTCA	NA	NA	NA	NA	NA	NA	NA	NA	NA	NA	NA	NA	NA	NA	NA	NA	NA	NA	NA	NA	NA	NA
SupTTA	NA	NA	NA	NA	NA	NA	NA	NA	NA	NA	NA	NA	NA	NA	NA	NA	NA	NA	NA	NA	NA	NA
iMetCAT	0.0618833	0.010711	0.0587081	0.014307	0.0478699	0.0283975	0.068639	0.00818423	0.0746869	0.0118056	0.0443646	0.236651	0.000446887	0.0260458	0.0672617	0.0197716	0.0271287	0.0190253	0.0150492	0.00336938	0.00462462	0.00794836
